# Phenotypic Variation Reveals Contrasting Ecological Strategies in Wood-Decay Fungal Ecotypes Across a Hybrid Zone

**DOI:** 10.64898/2026.04.09.717513

**Authors:** Ingvild Myhre Ekeberg, Håvard Kauserud, Inger Skrede

## Abstract

Fungi play central roles in terrestrial ecosystem functioning and are the major decomposers of dead wood in forest systems. Wood decay fungi are adapted to growth and decay under different environmental conditions, but we have limited insight into the intraspecific variability in fungal growth and decay. In Fennoscandia, there are two genetically and ecologically distinct ecotypes of the wood-decay fungus *Meruliopsis taxicola*: a northern Continental ecotype associated with Norway spruce (*Picea abies*) growing in moist old-growth forests, and a southern Coastal ecotype growing on Scots pine (*Pinus sylvestris*) in harsher habitats. The two ecotypes hybridize in a narrow contact zone running through Fennoscandia. Here, we investigate the level of adaptation the two ecotypes show in phenotypic traits, and how hybrid isolates perform as compared with the parental genotypes. We performed *in vitro* experiments to quantify mycelial growth rate under varying temperature and drought conditions, as well as decomposition of the two substrates, Scots pine and Norway spruce. Isolates of the Continental ecotype exhibited generally higher growth rates in all environments and caused higher mass loss of both substrates. This is consistent with a more competitive life history strategy in the Continental ecotype, whereas Coastal isolates showed adaptions indicative of greater stress tolerance. Hybrid isolates displayed largely intermediate growth responses relative to the parental ecotypes. Together, these results reveal clear phenotypic divergence between *M. taxicola* ecotypes consistent with contrasting life-history strategies.
