## Supplementary material for "Phenotypic Variation Reveals Contrasting Ecological Strategies in Wood-Decay Fungal Ecotypes Across a Hybrid Zone": Table S1

### Sheet: Sample_information
ID	Date	Country	Location	Latitude	Longitude	Susbtrate	Collector	Ancestry proportion
MT01	09.09.2020	Norway	Moss	59.5041906	10.6610541	P. sylvestris	Ingvild Myhre Ekeberg, Inger Skrede & Håvard Kauserud	1e-05
MT02	05.09.2020	Norway	Hamar	60.816936	11.0388376	P. sylvestris	Per Vetlesen	0.041788
MT05	2020-09-12	Norway	Stor-Elvdal	61.71141371	10.59679912	P. abies	Tom Hellik Hofton	0.99999
MT06	12.09.2020	Norway	Stor-Elvdal	61.70468028	10.75039128	P. sylvestris	Tom Hellik Hofton	0.99999
MT07	25.09.2020	Norway	Flå	60.40964233	9.19227896	P. abies	Tom Hellik Hofton	0.922941
MT08	2020-09-27	Norway	Kongsberg	59.728561	9.653046	P. abies	Erik Kagge	1e-05
MT09	2020-10-14	Norway	Tyrifjorden	60.119383	10.193801	P. sylvestris	Ingvild Myhre Ekeberg, Håvard Kauserud & Terje Spolén Nilsen	0.036872
MT11	2020-10-14	Norway	Tyrifjorden	60.118951	10.192850	P. sylvestris	Ingvild Myhre Ekeberg, Håvard Kauserud & Terje Spolén Nilsen	1e-05
MT12	2020-10-14	Norway	Tyrifjorden	60.119016	10.192654	P. sylvestris	Ingvild Myhre Ekeberg, Håvard Kauserud & Terje Spolén Nilsen	1e-05
MT13	2020-10-14	Norway	Tyrifjorden	60.118154	10.192569	P. sylvestris	Ingvild Myhre Ekeberg, Håvard Kauserud & Terje Spolén Nilsen	1e-05
MT14	2020-10-14	Norway	Tyrifjorden	60.116949	10.191788	P. sylvestris	Ingvild Myhre Ekeberg, Håvard Kauserud & Terje Spolén Nilsen	0.029662
MT15	2020-10-14	Norway	Tyrifjorden	60.115367	10.190993	P. sylvestris	Ingvild Myhre Ekeberg, Håvard Kauserud & Terje Spolén Nilsen	0.103653
MT16	2020-10-14	Norway	Tyrifjorden	60.114267	10.190414	P. sylvestris	Ingvild Myhre Ekeberg, Håvard Kauserud & Terje Spolén Nilsen	1e-05
MT17	2020-10-14	Norway	Tyrifjorden	60.113024	10.189847	P. sylvestris	Ingvild Myhre Ekeberg, Håvard Kauserud & Terje Spolén Nilsen	0.139512
MT18	2020-10-14	Norway	Tyrifjorden	60.113044	10.189614	P. sylvestris	Ingvild Myhre Ekeberg, Håvard Kauserud & Terje Spolén Nilsen	0.017492
MT20	2020-10-14	Norway	Tyrifjorden	60.102459	10.183333	P. sylvestris	Ingvild Myhre Ekeberg, Håvard Kauserud & Terje Spolén Nilsen	1e-05
MT21	2020-10-14	Norway	Tyrifjorden	60.102376	10.183564	P. sylvestris	Ingvild Myhre Ekeberg, Håvard Kauserud & Terje Spolén Nilsen	1e-05
MT22	2020-10-14	Norway	Tyrifjorden	60.101810	10.182608	P. sylvestris	Ingvild Myhre Ekeberg, Håvard Kauserud & Terje Spolén Nilsen	0.128509
MT23	2020-10-14	Norway	Tyrifjorden	60.100427	10.180688	P. sylvestris	Ingvild Myhre Ekeberg, Håvard Kauserud & Terje Spolén Nilsen	1e-05
MT24	2020-10-14	Norway	Tyrifjorden	60.100271	10.179999	P. sylvestris	Ingvild Myhre Ekeberg, Håvard Kauserud & Terje Spolén Nilsen	0.083952
MT25	2020-10-14	Norway	Tyrifjorden	60.100065	10.179938	P. sylvestris	Ingvild Myhre Ekeberg, Håvard Kauserud & Terje Spolén Nilsen	0.074627
MT26	2020-10-14	Norway	Tyrifjorden	60.100189	10.180122	P. sylvestris	Ingvild Myhre Ekeberg, Håvard Kauserud & Terje Spolén Nilsen	0.106652
MT27	2020-10-14	Norway	Tyrifjorden	60.099874	10.179193	P. sylvestris	Ingvild Myhre Ekeberg, Håvard Kauserud & Terje Spolén Nilsen	0.094138
MT29	2020-10-13	Norway	Sigdal	60.10642740	9.30110631	P. sylvestris	Tom Hellik Hofton	1e-05
MT30	01.10.2021	Norway	Skedsmokorset	59.99774789	11.04259181	P. sylvestris	Per Vetlesen	0.036351
MT31	2020-10-23	Norway	Risør	58.60737172	8.78379622	P. sylvestris	Inger-Lise Fonneland	1e-05
MT32	2020-11-05	Norway	Ås	59.669167	10.785556	P. sylvestris	Ingvild Myhre Ekeberg & Inger Skrede	1e-05
MT33	2020-11-05	Norway	Halden	59.101667	11.275833	P. sylvestris	Ingvild Myhre Ekeberg, Eva Weme & Inger Skrede	1e-05
MT34	2020-11-05	Norway	Halden	59.101389	11.276389	P. sylvestris	Ingvild Myhre Ekeberg, Eva Weme & Inger Skrede	1e-05
MT39	2020-11-03	Norway	Halden	59.08641975	11.39263884	P. sylvestris	Eva Weme	0.054535
MT40	2020-11-06	Norway	Modum	60.11985631	9.84119066	P. sylvestris	Tom Hellik Hofton	1e-05
MT41	2020-10-24	Norway	Modum	60.08685019	9.81489503	P. sylvestris	Tom Hellik Hofton	0.076249
MT42	2021-03-04	Norway	Risør	58.77008135	9.09743263	P. sylvestris	Paul Andreas Aakerøy	1e-05
MT43	2021-04-22	Norway	Otta	61.76545	9.49953	P. sylvestris	Hans Petter Schwencke	0.807468
MT44	2021-04-29	Norway	Otta	61.80587	9.55707	P. sylvestris	Hans Petter Schwencke	0.796336
MT45	2021-08-03	Norway	Skulerud	59.6763561	11.5483833	P. sylvestris	Terje Blindheim	1e-05
MT46	2017-11-15	Norway	Ås	59.71879706	10.73367780	P. abies	Siri Lie Olsen	1e-05
MT47	2021-09-25	Finland	Kuusamo	65.9178	28.9178	P. abies	Ingvild Myhre Ekeberg & Inger Skrede	0.99999
MT48	2021-09-25	Finland	Kuusamo	65.9042	29.0603	P. abies	Ingvild Myhre Ekeberg & Inger Skrede	0.99999
MT51	2021-09-28	Finland	Lahti	60.9783	25.6536	P. sylvestris	Ingvild Myhre Ekeberg & Inger Skrede	0.315483
MT52	2021-09-28	Finland	Helsinki	60.2228	24.9747	P. sylvestris	Ingvild Myhre Ekeberg & Inger Skrede	1e-05
MT54	2021-09-28	Finland	Helsinki	60.2239	24.9764	P. sylvestris	Ingvild Myhre Ekeberg, Inger Skrede & Ilya Viner	0.104087
MT55	2021-09-28	Finland	Helsinki	60.2233	24.9731	P. sylvestris	Ingvild Myhre Ekeberg, Inger Skrede & Ilya Viner	0.086559
MT56	2021-09-29	Finland	Helsinki	60.1953	24.9192	P. sylvestris	Ingvild Myhre Ekeberg & Inger Skrede	0.102733
MT57	2021-09-29	Finland	Helsinki	60.1947	24.915	P. sylvestris	Ingvild Myhre Ekeberg & Inger Skrede	0.076287
MT58	2021-09-29	Finland	Helsinki	60.1953	24.9156	P. sylvestris	Ingvild Myhre Ekeberg & Inger Skrede	1e-05
MT59	2021-09-29	Finland	Helsinki	60.1947	24.9189	P. sylvestris	Ingvild Myhre Ekeberg & Inger Skrede	0.071389
MT60	2021-09-29	Finland	Helsinki	60.1953	24.9139	P. sylvestris	Ingvild Myhre Ekeberg & Inger Skrede	1e-05
MT61	2021-09-15	Sweden	Göllivare	66.83422877	21.18774879	P. abies	Tom Hellik Hofton	0.99999
MT62	2021-09-15	Sweden	Göllivare	66.82794197	21.19382685	P. abies	Tom Hellik Hofton	0.99999
MT63	2021-09-15	Sweden	Göllivare	66.82859657	21.19403699	P. abies	Tom Hellik Hofton	0.99999
MT64	2021-09-15	Sweden	Göllivare	66.84145508	21.18354306	P. abies	Tom Hellik Hofton	0.99999
MT65	2021-09-18	Sweden	Jokkmokk	66.78276048	20.12386909	P. abies	Tom Hellik Hofton	0.99999
MT66	2021-09-19	Sweden	Arvidsjaur	65.55203200	18.48407704	P. abies	Tom Hellik Hofton	0.99999
MT67	2021-09-19	Sweden	Arvidsjaur	65.54449943	18.46572032	P. abies	Tom Hellik Hofton	0.99999
MT68	2021-09-20	Sweden	Arvidsjaur	65.79483295	19.07162123	P. abies	Tom Hellik Hofton	0.99999
MT69	2021-09-20	Sweden	Arvidsjaur	65.79527126	19.08507978	P. abies	Tom Hellik Hofton	0.99999
MT70	2021-09-17	Sweden	Göllivare	66.85010571	20.41000954	P. abies	Tom Hellik Hofton	0.99999
MT71	2021-09-17	Sweden	Göllivare	66.84881610	20.42524407	P. abies	Tom Hellik Hofton	0.99999
MT72	2021-09-15	Sweden	Gällivare	66.82726215	21.19946922	P. abies	Tom Hellik Hofton	0.99999
MT73	2021-09-16	Sweden	Kiruna	67.49168697	21.83704872	P. abies	Tom Hellik Hofton	0.99999
MT74	2021-09-16	Sweden	Kiruna	67.77127963	21.69056121	P. abies	Tom Hellik Hofton	0.99999
MT75	2021-09-16	Sweden	Kiruna	67.77148943	21.68760633	P. abies	Tom Hellik Hofton	0.99999
MT76	2021-09-21	Sweden	Vilhelmina	64.96055294	15.62252261	P. abies	Tom Hellik Hofton	0.99999
MT77	2021-09-21	Sweden	Vilhelmina	64.95947178	15.62571604	P. abies	Tom Hellik Hofton	0.99999
MT78	2021-09-21	Sweden	Vilhelmina	65.10485044	15.86462614	P. abies	Tom Hellik Hofton	0.99999
MT79	19.09.2021	Finland	Nokia	61.557345	23.473145	P. sylvestris	Anne Enne	0.576197
MT80	28.09.2021	Finland	Suonenjoki	62.629651	27.112167	P. sylvestris	Jorma Pennanen	0.930628
MT82	17.10.2021	Finland	Helsinki	60.2673	24.9092	P. sylvestris	Otto Miettinen	0.046964
MT84	28.11.2021	Sweden	Dala-Järna	60.5914	14.5233	P. sylvestris	Ingvild Myhre Ekeberg, Jonas Giæver & Håvard Kauserud	1e-05
MT85	28.11.2021	Sweden	Dala-Ludvika	60.1994	14.7807	P. sylvestris	Ingvild Myhre Ekeberg, Jonas Giæver & Håvard Kauserud	0.049592
MT86	28.11.2021	Sweden	Dala-Ludvika	60.1994	14.7807	P. sylvestris	Ingvild Myhre Ekeberg, Jonas Giæver & Håvard Kauserud	0.049269
MT87	28.11.2021	Sweden	Dala-Ludvika	60.1994	14.7806	P. sylvestris	Ingvild Myhre Ekeberg, Jonas Giæver & Håvard Kauserud	0.53131
MT89	28.11.2021	Sweden	Dala-Ludvika	60.1995	14.7808	P. sylvestris	Ingvild Myhre Ekeberg, Jonas Giæver & Håvard Kauserud	0.698563
MT91	28.11.2021	Sweden	Flyttjesjøen	60.4911	15.9469	P. sylvestris	Ingvild Myhre Ekeberg, Jonas Giæver & Håvard Kauserud	0.445964
MT92	28.11.2021	Sweden	Flyttjesjøen	60.4903	15.9458	P. sylvestris	Ingvild Myhre Ekeberg, Jonas Giæver & Håvard Kauserud	0.176764
MT93	28.11.2021	Sweden	Torsåker	60.4961	16.4283	P. sylvestris	Ingvild Myhre Ekeberg, Jonas Giæver & Håvard Kauserud	0.215655
MT94	28.11.2021	Sweden	Dala-Husby	60.3683	16.0556	P. sylvestris	Ingvild Myhre Ekeberg, Jonas Giæver & Håvard Kauserud	0.049946
MT96	29.11.2021	Sweden	Virsbro	59.8836	16.0339	P. sylvestris	Ingvild Myhre Ekeberg, Jonas Giæver & Håvard Kauserud	0.115534
MT98	29.11.2021	Sweden	Surahammar	59.7056	16.1778	P. sylvestris	Ingvild Myhre Ekeberg, Jonas Giæver & Håvard Kauserud	0.117509
MT99	29.11.2021	Sweden	Surahammar	59.6917661	16.1403326	P. sylvestris	Ingvild Myhre Ekeberg, Jonas Giæver & Håvard Kauserud	0.08594
MT101	30.11.2021	Sweden	Ljungsbro	58.6183	15.4578	P. sylvestris	Ingvild Myhre Ekeberg, Jonas Giæver & Håvard Kauserud	1e-05
MT102	30.11.2021	Sweden	Ljungsbro	58.6497	15.4117	P. sylvestris	Ingvild Myhre Ekeberg, Jonas Giæver & Håvard Kauserud	0.032959
MT103	30.11.2021	Sweden	Vimmerby	57.5336	16.2058	P. abies	Ingvild Myhre Ekeberg, Jonas Giæver & Håvard Kauserud	1e-05
MT104	30.11.2021	Sweden	Jönköping	57.4292	15.1244	P. sylvestris	Ingvild Myhre Ekeberg, Jonas Giæver & Håvard Kauserud	1e-05
MT105	01.12.2021	Sweden	Fristad	57.792839	13.007483	P. sylvestris	Ingvild Myhre Ekeberg, Jonas Giæver & Håvard Kauserud	0.011656
MT106	01.12.2021	Sweden	Vänersborg	58.402747	12.294301	P. sylvestris	Ingvild Myhre Ekeberg, Jonas Giæver & Håvard Kauserud	1e-05
MT107	02.10.2021	Finland	Kuopio	62.893778913779	27.609155523113	P. sylvestris	Jari Julkunen	0.933397
MT108	31.10.2021	Finland	Pilppa	62.326399	28.749705	P. sylvestris	Jari Julkunen	0.99999
MT109	11.01.2022	Norway	Oslo	59.8832011	10.5378165	P. sylvestris	Ingvild Myhre Ekeberg	1e-05
MT111	18.11.2022	Norway	Oslo	59.8665010	10.8290984	P. sylvestris	Ingvild Myhre Ekeberg	1e-05
MT112	18.11.2022	Norway	Oslo	59.9472581	10.8361419	P. sylvestris	Ingvild Myhre Ekeberg	0.008959
MT113	05.02.2023	Norway	Oslo	59.8771505	10.8327582	P. sylvestris	Ingvild Myhre Ekeberg	1e-05
