## Supplementary material for "Phenotypic Variation Reveals Contrasting Ecological Strategies in Wood-Decay Fungal Ecotypes Across a Hybrid Zone": Table S2

### Sheet: PC loadings
Bioclim variable	Bioclim name	PC1	PC2	PC3	PC4	PC5	PC6	PC7	PC8	PC9	PC10	PC11	PC12	PC13	PC14	PC15	PC16	PC17	PC18	PC19
bioclim1	Annual mean temperature	-0.270752	0.225611	-0.0370622	0.0566839	-0.0733115	-0.132822	0.0734255	-0.120319	-0.123331	0.0880176	-0.118427	-0.335184	-0.110269	0.0863472	0.039222	0.297777	0.740764	0.14295	-1.35036e-06
bioclim2	Mean diurnal range	0.223208	-0.106345	-0.416595	0.260737	0.233326	-0.272374	-0.129668	0.156349	-0.0757398	0.00978678	-0.0374378	-0.281513	-0.135961	-0.216564	0.254273	-0.5224	0.161239	-0.109645	-5.85445e-07
bioclim3	Isothermality	-0.0482595	0.0140027	-0.735959	-0.108296	0.202284	-0.159655	-0.170802	0.0662588	0.0326306	0.0104051	-0.0941601	0.169724	0.121046	0.338451	-0.108029	0.373473	-0.143839	0.0651981	6.12454e-07
bioclim4	Temperature seasonality	0.260947	-0.120704	0.2519	0.339719	0.0564035	-0.134744	0.0332852	0.0884426	0.106984	-0.0241166	-0.193477	0.112454	0.305151	0.497456	0.200977	-0.112242	0.0779815	0.496436	-1.45662e-06
bioclim5	Maximum temperature warmest month	-0.189582	0.273419	-0.0437344	0.490282	0.00765989	-0.309091	0.154513	-0.0650867	-0.0507005	0.0563616	0.333289	0.518242	0.0139975	-0.209706	-0.150071	-0.0322146	0.0386787	0.0443784	-0.258273
bioclim6	Minimum temperature coldest month	-0.279164	0.190007	-0.103101	-0.11571	-0.0849195	0.00671215	0.0729422	-0.085505	0.0217867	-0.0140824	0.0325014	0.276113	0.181768	0.0764561	0.146987	-0.337295	0.106476	-0.0498437	0.758954
bioclim7	Temperature annual range	0.272545	-0.123115	0.112012	0.358764	0.111134	-0.142076	-0.0258534	0.0804446	-0.0495706	0.042234	0.102742	-0.126661	-0.224748	-0.187691	-0.251475	0.41435	-0.11848	0.0824686	0.597732
bioclim8	Mean temperature wettest quarter	0.138352	0.244438	-0.176979	0.385564	-0.500888	0.412684	-0.528596	-0.123976	0.102295	-0.0654386	-0.08835	-0.00941768	0.029712	-0.0326036	-0.0191	-0.00622639	0.0125348	0.000353243	3.69807e-08
bioclim9	Mean temperature driest quarter	-0.27321	0.0948571	0.210044	-0.0889273	-0.142276	-0.204017	-0.370408	0.772423	-0.0815912	-0.12418	-0.0684328	0.116366	-0.140144	-0.00696985	0.0796477	0.0478748	-0.000404203	-0.000744961	-9.16726e-08
bioclim10	Mean temperature warmest quarter	-0.230122	0.258716	0.122125	0.310571	-0.0564831	-0.249554	0.121385	-0.101729	-0.0859976	0.0463469	-0.240832	-0.332475	0.065828	0.303202	0.114631	0.0373352	-0.427057	-0.454897	2.50654e-06
bioclim11	Mean temperature coldest quarter	-0.277976	0.200268	-0.100701	-0.0812573	-0.0555436	-0.0269321	0.0287689	-0.0943001	-0.119634	0.0469804	-0.0502662	-0.274708	-0.14617	-0.196521	-0.00427524	-0.156175	-0.419681	0.705203	-1.99115e-06
bioclim12	Annual precipitation	-0.263574	-0.238516	-0.0429946	0.103384	-0.101675	-0.0481595	0.0712929	0.103053	0.504994	0.0532649	-0.112252	-0.139508	-0.102543	0.146959	-0.645639	-0.29615	0.0773158	-0.0133762	3.43751e-07
bioclim13	Precipitation of wettest month	-0.136627	-0.408525	0.0190884	0.0267234	-0.14988	-0.172496	-0.165129	-0.278878	-0.552542	-0.521645	-0.0712809	0.0644782	0.00973597	0.0861993	-0.227691	-0.0962501	0.0285424	0.00039919	-1.11991e-08
bioclim14	Precipitation of direst month	-0.239548	-0.26242	0.090383	0.129404	0.227761	0.176265	-0.193534	-0.174281	-0.110743	0.46569	-0.442284	0.340723	-0.374238	-0.0117357	0.127879	-0.0122909	-0.0105173	-0.0204784	-2.3619e-07
bioclim15	Precipitation seasonality	0.24308	-0.0840859	0.0346959	-0.272685	-0.461268	-0.544234	-0.140393	-0.150404	0.00999141	0.443331	-0.162321	0.0605853	0.205139	-0.185913	-0.0588525	0.00424799	-0.0108404	-0.0092352	6.4213e-09
bioclim16	Precipitation of wettest quarter	-0.20525	-0.334473	-0.0251626	0.0263947	-0.206263	-0.213451	-0.0888125	-0.220489	0.451256	-0.170621	0.330943	-0.0129244	-0.299604	0.0690926	0.481611	0.161088	-0.0674606	0.0253463	-1.56093e-07
bioclim17	Precipitation of driest quarter	-0.273581	-0.206631	-0.0139715	0.151371	0.124729	0.0311863	0.0277106	0.0310797	0.219767	-0.191858	-0.341687	-0.0444412	0.541535	-0.53447	0.121936	0.208319	0.00759814	0.00342375	2.96627e-08
bioclim18	Precipitation of warmest quarter	-0.0591434	-0.349216	-0.270856	0.170321	-0.464634	0.240842	0.495349	0.329586	-0.265368	0.216204	0.0515255	-0.00326497	0.0240036	0.0305534	0.132488	0.0637022	-0.0364965	0.00293386	-3.28557e-08
bioclim19	Precipitation of coldest quarter	-0.263061	-0.212087	0.0928667	0.0666385	0.166211	0.0997517	-0.376737	0.00120026	-0.164851	0.401528	0.523442	-0.24683	0.394046	0.108743	-0.0403817	-0.0346007	-0.00120868	-0.000297497	1.00563e-07
